# Microalgal biofilm induces larval settlement in the model marine worm *Platynereis dumerilii*

**DOI:** 10.1101/2024.01.23.576855

**Authors:** Cameron Hird, Gáspár Jékely, Elizabeth A. Williams

## Abstract

A free-swimming larval stage features in many marine invertebrate life cycles. To transition to a seafloor-dwelling juvenile stage, larvae need to settle out of the plankton, guided by specific environmental cues that lead them to an ideal habitat for their future life on the seafloor. Although the marine annelid *Platynereis dumerilii* has been cultured in research labs since the 1950s and has a free-swimming larval stage, specific environmental cues that induce settlement in this nereid worm are yet to be identified. Here we demonstrate that microalgal biofilm is a key settlement cue for *P. dumerilii* larvae, inducing earlier onset of settlement, and enhancing subsequent juvenile growth as a primary food source. We tested the settlement response of *P. dumerilii* to 40 different strains of microalgae, predominantly diatom species, finding that *P. dumerilii* have species-specific preferences in their choice of settlement substrate. The most effective diatom species for inducing *P. dumerilii* larval settlement were benthic pennate species including *Grammatophora marina*, *Achnanthes brevipes*, and *Nitzschia ovalis*. The identification of specific environmental cues for *P. dumerilii* settlement enables a link between its ecology and the sensory and nervous system signalling that regulate larval behaviour and development. Incorporation of diatoms into *P. dumerilii* culture practices will improve the husbandry of this marine invertebrate model.
