## Supplementary Table S1 for "Microalgal biofilm induces larval settlement in the model marine worm *Platynereis dumerilii*"

### Sheet: Sheet1
Bacteria Sample	Description	Max Score	Total Score	Query cover	E value	Identity	Accession		Description	Max Score	Total Score	Query cover	E value	Identity	Accession
								Reverse sequence:
1	Pseudoalteromonas shioyasakiensis strain YT169 16S ribosomal RNA gene, partial sequence	1330	1330	0.99	0	0.99	MH725471.1		Uncultured Pseudoalteromonas sp. clone SSU_type_4 16S ribosomal RNA gene, partial sequence	1360	1360	0.99	0	0.99	MH894281.1
2	Halobacillus sp. G-12 16S ribosomal RNA gene, partial sequence	1406	1406	1	0	1	FJ386525.1		Uncultured Pseudoalteromonas sp. clone SSU_type_4 16S ribosomal RNA gene, partial sequence	1360	1360	0.99	0	0.99	MH894281.1
3	Alteromonas sp. strain JLT1934 16S ribosomal RNA gene, partial sequence	1321	1321	0.99	0	0.99	KX989272.1		Uncultured bacterium clone 25 16S ribosomal RNA gene, partial sequence	1330	1330	0.99	0	0.99	KU898206.1
4	Alteromonas sp. QD47 16S ribosomal RNA gene, partial sequence	1343	1343	1	0	0.99	KF933700.1		Uncultured bacterium clone 25 16S ribosomal RNA gene, partial sequence	1343	1343	0.99	0	0.99	KU898206.1
5	Uncultured bacterium clone AND_GV0309_IH8.1_3S3 16S ribosomal RNA gene, partial sequence	1334	1334	0.95	0	0.99	JQ032515.1		Halomonas venusta strain DSM 4743 16S ribosomal RNA gene, partial sequence	1323	1323	0.99	0	0.99	NR_042069.1
6	Pseudoalteromonas shioyasakiensis strain YT114 16S ribosomal RNA gene, partial sequence	1280	1280	0.99	0	0.98	MH725467.1		Uncultured Pseudoalteromonas sp. clone SSU_type_4 16S ribosomal RNA gene, partial sequence	1358	1358	0.99	0	0.99	MH894281.1
7	Uncultured marine bacterium clone A3T_UNP1_B8 16S ribosomal RNA gene, partial sequence	1153	1153	0.97	0	0.96	GU319168.1		Uncultured bacterium clone 25 16S ribosomal RNA gene, partial sequence	1315	1315	1	0	0.99	KU898206.1
9	Alteromonas sp. strain JLT1934 16S ribosomal RNA gene, partial sequence	1266	1266	0.99	0	0.98	KX989272.1		Uncultured bacterium clone 25 16S ribosomal RNA gene, partial sequence	1332	1332	1	0	0.99	KU898206.1
10	Alteromonas sp. strain JLT1934 16S ribosomal RNA gene, partial sequence	1303	1303	0.99	0	0.99	KX989272.1		Uncultured bacterium clone 25 16S ribosomal RNA gene, partial sequence	1332	1332	1	0	0.99	KU898206.1
11	Alteromonas macleodii strain Disc3 16S ribosomal RNA gene, partial sequence	1334	1334	1	0	0.99	KP843718.1		Uncultured bacterium clone 25 16S ribosomal RNA gene, partial sequence	1328	1328	1	0	0.99	KU898206.1
12	Pseudoalteromonas shioyasakiensis strain YT114 16S ribosomal RNA gene, partial sequence	1341	1341	0.99	0	0.99	MH725467.1		Uncultured Pseudoalteromonas sp. clone SSU_type_4 16S ribosomal RNA gene, partial sequence	1352	1352	0.99	0	0.99	MH894281.1
13	Alteromonas sp. strain MA897 16S ribosomal RNA gene, partial sequence	1345	1345	0.99	0	0.99	KY473993.1		Uncultured bacterium clone 25 16S ribosomal RNA gene, partial sequence	1349	1349	0.99	0	1	KU898206.1
14	Exiguobacterium sp. WR-24 16S ribosomal RNA gene, partial sequence	1360	1360	0.98	0	0.99	KU159261.1		Uncultured bacterium clone J304-39 16S ribosomal RNA gene, partial sequence	1380	1380	1	0	0.99	KM823765.1
16	Alteromonas sp. HM-BE04 16S ribosomal RNA gene, partial sequence	1321	1321	0.99	0	0.99	JN618118.1		Uncultured bacterium clone 25 16S ribosomal RNA gene, partial sequence	1338	1338	0.99	0	0.99	KU898206.1
17	Pseudoalteromonas shioyasakiensis strain YT169 16S ribosomal RNA gene, partial sequence	1345	1345	0.98	0	0.99	MH725471.1		Uncultured Pseudoalteromonas sp. clone SSU_type_4 16S ribosomal RNA gene, partial sequence	1362	1362	1	0	0.9973	MH894281.1
18	Alteromonas macleodii strain 0192 16S ribosomal RNA gene, partial sequence	1328	1328	0.99	0	0.99	KP236321.1		Uncultured bacterium clone 25 16S ribosomal RNA gene, partial sequence	1338	1338	0.99	0	0.9973	KU898206.1
19	Alteromonas sp. strain InS-073-1 16S ribosomal RNA gene, partial sequence	1321	1321	0.99	0	0.99	MF070531.1		Uncultured bacterium clone 25 16S ribosomal RNA gene, partial sequence	1338	1338	0.99	0	0.9973	KU898206.1
20	Alteromonas sp. HM-LI05 16S ribosomal RNA gene, partial sequence	1343	1343	0.98	0	0.99	JN618125.1		Uncultured bacterium clone 25 16S ribosomal RNA gene, partial sequence	1338	1338	0.99	0	0.9973	KU898206.1
21	Pseudoalteromonas shioyasakiensis strain YT114 16S ribosomal RNA gene, partial sequence	1341	1341	0.99	0	0.99	MH725467.1		Uncultured Pseudoalteromonas sp. clone SSU_type_4 16S ribosomal RNA gene, partial sequence	1362	1362	1	0	0.9986	MH894281.1
22	Pseudoalteromonas shioyasakiensis strain YT169 16S ribosomal RNA gene, partial sequence	1280	1280	0.98	0	0.98	MH725471.1		Uncultured Pseudoalteromonas sp. clone SSU_type_4 16S ribosomal RNA gene, partial sequence	1336	1336	1	0	0.9932	MH894281.1
23	Pseudoalteromonas shioyasakiensis strain MT257 16S ribosomal RNA gene, partial sequence	1338	1338	0.99	0	0.99	MH725451.1		did not sequence reverse
24	Alteromonas sp. HM-LI05 16S ribosomal RNA gene, partial sequence	1330	1330	0.99	0	0.99	JN618125.1		did not sequence reverse
25	Pseudoalteromonas shioyasakiensis strain YT169 16S ribosomal RNA gene, partial sequence	1351	1351	0.99	0	1	MH725471.1		did not sequence reverse
26	Pseudoalteromonas shioyasakiensis strain MT322 16S ribosomal RNA gene, partial sequence	1352	1352	1	0	0.99	MH725469.1		did not sequence reverse
27	Alteromonas sp. HM-LI05 16S ribosomal RNA gene, partial sequence	1328	1328	0.99	0	0.99	JN618125.1		did not sequence reverse
