## Supplementary Table S4 for "Microalgal biofilm induces larval settlement in the model marine worm *Platynereis dumerilii*"

### Sheet: Sheet1
Species_Name	Culture_Collection_ID	Family	Order	Group	Size (micron)	Cell shape	Cell assemblage	Culture Collection
Achnanthes_brevipes	RCC7062	Achnanthaceae	Mastogloiales	Pennate_Raphid	17.9	pennate	chains	Roscoff Culture Collection
Achnanthes_sp	CCAP1095/1	Achnanthaceae	Mastogloiales	Pennate_Raphid	25	pennate	chains	Culture Collection of Algae and Protozoa
Nitzschia_ovalis	CCAP1052/12	Bacillariaceae	Bacillariales	Pennate_Raphid	8	pennate	chains	Culture Collection of Algae and Protozoa
Grammatophora_marina	CCAP1027/1	Grammatophoraceae	Rhabdonematales	Pennate_Araphid	13	pennate	chains	Culture Collection of Algae and Protozoa
Tetraselmis_suecica	CCAP66/4	Chlorodendraceae	Chlorodendrales	Green_microalgae	11	round	solitary	Culture Collection of Algae and Protozoa
Fragilaria_striatula (Grammonema striatulum)	CCAP1029/18	Fragilariaceae	Fragilariales	Pennate_Araphid	6	pennate	chains	Culture Collection of Algae and Protozoa
Nitzschia_laevis	RCC7072	Bacillariaceae	Bacillariales	Pennate_Raphid	12	pennate	solitary	Roscoff Culture Collection
Nitzschia_epithemoides	CCAP1052/18	Bacillariaceae	Bacillariales	Pennate_Raphid	7	pennate	chains	Culture Collection of Algae and Protozoa
Skeletonema_dohrnii	PLY612	Skeletonemaceae	Thalassiosirales	Pennate_Raphid	6	pennate	chains	Marine Biological Association
Tabularia_sp	RCC1743	Ulnariaceae	Licmophorales	Pennate_Araphid	13	pennate	solitary	Roscoff Culture Collection
Fragilariformia_virescens	DCG0492	Fragilariaceae	Fragilariales	Pennate_Araphid	47	pennate	chains	Belgian Coordinated Collections of Microorganisms/Diatom Collection Ghent
Surirella_sp	CCAP1071/2	Surirellaceae	Surirellales	Pennate_Raphid	23	pennate	solitary	Culture Collection of Algae and Protozoa
Chrysotila_lamellosa	PLY475	Isochrysidaceae	Isochrysidales	Coccolithophore	6	round	solitary	Marine Biological Association
Navicula_sp (Halamphora sp.)	CCAP1050/13	Naviculaceae	Naviculales	Pennate_Raphid	10	pennate	solitary	Culture Collection of Algae and Protozoa
Fragilariopsis_sp	CCAP1029/24	Bacillariaceae	Bacillariales	Pennate_Raphid	46	pennate	chains	Culture Collection of Algae and Protozoa
Cylindrotheca_closterium	DCG0980	Bacillariaceae	Bacillariales	Pennate_Raphid	43	pennate	solitary	Belgian Coordinated Collections of Microorganisms/Diatom Collection Ghent
Seminavis_robusta	DCG0107	Naviculaceae	Naviculales	Pennate_Raphid	64	pennate	solitary	Belgian Coordinated Collections of Microorganisms/Diatom Collection Ghent
Hyalosira_sp	RCC1860	Rhabdonemataceae	Rhabdonematales	Pennate_Araphid	4	pennate	chains	Roscoff Culture Collection
Amphora_sp	CCAP1001/3	Catenulaceae	Thalassiophysales	Pennate_Raphid	10	pennate	solitary	Culture Collection of Algae and Protozoa
Gomphonema_sp	RCC431	Gomphonemataceae	Cymbellales	Pennate_Raphid	20	pennate	chains	Roscoff Culture Collection
Bacteriastrum_sp	SZN_NA75A2	Chaetocerotaceae	Chaeterocerotanae	Centric	10	round	chains	Stazione Zoologica Napoli
Chaetoceros_pseudocurvisetus	SZN_NA68A4	Chaetocerotaceae	Chaeterocerotanae	Centric	10	round	chains	Stazione Zoologica Napoli
Achnanthes_yaquinensis_0020	DCG0020	Achnanthaceae	Achnanthales	Pennate_Raphid	98	pennate	chains	Belgian Coordinated Collections of Microorganisms/Diatom Collection Ghent
Cyclotella_sp	RCC1865	Stephanodiscaceae	Thalassiosirales	Centric	7	round	solitary	Roscoff Culture Collection
Entomoneis_alata	CCAP1003/7	Entomoneidaceae	Surirellales	Pennate_Raphid	15	pennate	solitary	Culture Collection of Algae and Protozoa
Conticribra_weissflogii	DCG0320	Thalassiosiraceae	Thalassiosirales	Centric	10	round	solitary	Belgian Coordinated Collections of Microorganisms/Diatom Collection Ghent
Chaetoceros_cf_lauderi	SZN_NA75A4	Chaetocerotaceae	Chaeterocerotanae	Centric	28	round	chains	Stazione Zoologica Napoli
Phaeodactylum_tricornutum	PLY100	Phaeodactylaceae	Bacillariales	Pennate_Raphid	25	pennate	solitary	Marine Biological Association
Amphora_coffaeaformis	PLY545	Catenulaceae	Thalassiosirales	Pennate_Raphid	15	pennate	solitary	Marine Biological Association
Achnanthes_yaquinensis_0053	DCG0053	Achnanthaceae	Achnanthales	Pennate_Raphid	98	pennate	chains	Belgian Coordinated Collections of Microorganisms/Diatom Collection Ghent
Chaetoceros_convolutus	SZN_NA72B3	Chaetocerotaceae	Chaeterocerotanae	Centric	25	round	chains	Stazione Zoologica Napoli
Diploneis_sp	RCC7067	Diploneidaceae	Naviculales	Pennate_Raphid	35	pennate	solitary	Roscoff Culture Collection
Odontella_aurita	CCAP1054/1	Odontellaceae	Triceratiales	Centric	37	round	chains	Culture Collection of Algae and Protozoa
Coscinodiscus_sp	RCC6811	Coscinodiscaceae	Coscinodiscales	Centric	73	round	solitary	Roscoff Culture Collection
Helicotheca_tamesis	SZN_NA74C3	Lithodesmiaceae	Lithodesmiales	Centric	95	round	chains	Roscoff Culture Collection
Amphora_sp	RCC7063	Catenulaceae	Thalassiophysales	Pennate_Raphid	11	pennate	solitary	Roscoff Culture Collection
Navicula_phyllepta	DCG0320	Naviculaceae	Naviculales	Pennate_Raphid	10	pennate	solitary	Belgian Coordinated Collections of Microorganisms/Diatom Collection Ghent
Staurosirella_pinnata	CCAP1029/2	Staurosiraceae	Fragilariales	Pennate_Araphid	5	pennate	chains	Culture Collection of Algae and Protozoa
Melosira_nummuloides	RCC7070	Melosiraceae	Melosirales	Centric	30	round	chains	Roscoff Culture Collection
Asterionellopsis_cf_glacialis	SZN_NA74B2	Asterionellopsidaceae	Raphoneidales	Pennate_Araphid	58	pennate	solitary	Stazione Zoologica Napoli
